# The urinary pathobiont *Actinobaculum massiliense* generates androgens via the *dirAB* pathway

**DOI:** 10.64898/2025.12.18.695155

**Authors:** Taojun Wang, Saeed Ahmad, Raissa Santos de Lima Rosa, Briawna Binion, Francelys V. Fernandez-Materan, Jimoh Olamilekan Igbalaye, David Chung, Anika Bushra, Vince Perez, Michael A. Biedak, Elizabeth Tang, Betsy Barnick, Damie Olukoya, Pauline Mbuvi, Debapriya Dutta, John W. Erdman, H. Rex Gaskins, Glen Yang, Joseph Irudayaraj, Rafael C. Bernardi, Jason M. Ridlon

**Affiliations:** Carl R. Woese Institute for Genomic Biology, Urbana, IL 61801 USA; Department of Animal Sciences, University of Illinois at Urbana-Champaign, Urbana, IL 61801 USA; Department of Bioengineering, University of Illinois at Urbana-Champaign, Urbana, IL 61801 USA; Department of Physics, Auburn University, Auburn, AL, USA; Department of Chemistry and Biochemistry, Auburn University, Auburn, AL 36849, USA; Department of Physics, University of Illinois Urbana-Champaign, Urbana, IL, USA; Biomedical Research Center, Mills Breast Cancer Institute, Carle Foundation Hospital, Urbana, IL, USA; Department of Urology, Carle Foundation Hospital, Urbana, IL, USA; Cancer Center at Illinois, University of Illinois at Urbana-Champaign, Urbana, IL 61801 USA; Division of Nutritional Sciences, University of Illinois at Urbana-Champaign, Urbana, IL 61801 USA; Carle-Illinois College of Medicine, University of Illinois Urbana-Champaign, Urbana, IL, USA; Center for Advanced Study, University of Illinois Urbana-Champaign, Urbana, IL, USA; Department of Microbiology and Immunology, Virginia Commonwealth University School of Medicine, Richmond, VA, USA

## Abstract

While overlooked during the Human Microbiome Project, characterizing the urinary microbiota in health and disease is a new frontier in microbiome science. Recent studies have associated differential abundance of bacterial taxa including *Propionimicrobium lymphophilum* and *Actinobaculum*/*Actinotignum* spp. with prostate cancer. In this study, we collected urine from subjects prior to prostate biopsy and applied a novel <u>H</u>uman <u>S</u>terolbiome <u>D</u>iscovery <u>H</u>igh-throughput (HSDH) assay to identify culturable urinary bacteria with the ability to generate androgens. Application of the HSDH assay to urine samples led to the isolation of eight *P. lymphophilum* strains positive for cortisol side-chain cleavage (steroid-17,20-desmolase), 17β-HSDH activity, or both. In addition, we isolated three strains of *Actinobaculum massiliense* that encode *<u>D</u>HEA isomerase reductase (dir*) genes. The *dirA* gene encodes a novel 3β/17β-hydroxysteroid dehydrogenase/Δ^4,5^-isomerase and the *dirB* gene encodes a novel 17β-hydroxysteroid dehydrogenase isoform. Structural prediction and molecular dynamics reveal probable catalytic mechanisms based on the shared catalytic triad but distinct binding pocket geometries of the DirA and DirB that describe their respective reactions. Phylogenetic analysis of DirA and DirB revealed homologs in urinary tract commensals as well as bacteria associated with steroid degradation found in aquatic and terrestrial environments. Taken together, the development of the HSDH assay and the identification of the *dir* pathway genes is a significant advance in microbial endocrinology, laying the methodological foundation and providing the molecular basis for understanding the role of urinary tract bacteria in host endocrine physiology.
