## Supplementary Tables for "The urinary pathobiont *Actinobaculum massiliense* generates androgens via the *dirAB* pathway"

### Sheet: Supplementary_Table_1
Blind ID	Cancer?	Tumor histologic type	Stage	Androgenic Isolates
19	Yes	adenocarcinoma	III-B	Yes
26	Yes	Prostatic adenocarcinoma	Stage 2B
27	Yes	Prostatic adenocarcinoma	Stage III
28	Yes	Prostatic adenocarcinoma	Stage IIIA
29	Yes	Prostatic adenocarcinoma	Stage T3B
30	Yes	Prostatic Adenocarcinoma	Stage IIIC
31	No
32	Yes	Prostate adenocarcinoma	T1C
33	Yes	Prostate adenocarcinoma	T1C	Yes
34	Yes	Prostate Adenocarcinoma	III-B	Yes
35	Yes	Prostatic Adenocarcinoma	Stage 1	Yes
36	Yes	Prostatic adenocarcinoma	T1C	Yes
37	Yes	Prostate Adenocarcinoma	Stage 1
38	Yes	Prostate Adenocarcinoma	pT1C	Yes
39	Yes	Adenocarcinoma	T1C
40	Yes	Prostatic adenocarcinoma	T1C
41	Yes	Adenocarcinoma	T1C
42	No
43	No
44	No			Yes
45	No
46	No
47	Yes	Prostatic adenocarcinoma	pT1C
48	No			Yes
49	Yes	Prostatic adenocarcinoma
50	No
51	Yes	Prostatic adenocarcinoma	pT1C	Yes

### Sheet: Supplementary Table 2
Characteristics and genomic information for the strains
Strains	Contigs or scaffolds (genome assembly level)	Accession number/RefSeq number	Host (source)	Geographic origin	Sequencing platform	Bioproject	BioSample
API-1	6	SAMN41462500	Homo sapiens prostate tissue	USA	Pacbio	PRJNA1108738	SAMN41462500
API-2	1	SAMN41462501	Homo sapiens urine	USA	Pacbio	PRJNA1108738	SAMN41462501
CFH07	1	SAMN41462502	Homo sapiens urine	USA	Pacbio	PRJNA1108738	SAMN41462502
CFH08	1	SAMN41462503	Homo sapiens urine	USA	Pacbio	PRJNA1108738	SAMN41462503
CFH13	1	SAMN41462504	Homo sapiens urine	USA	Pacbio	PRJNA1108738	SAMN41462504
CFH17	1	SAMN41462505	Homo sapiens urine	USA	Pacbio	PRJNA1108738	SAMN41462505
CFH18	1	SAMN41462506	Homo sapiens urine	USA	Pacbio	PRJNA1108738	SAMN41462506
CFH22	1	SAMN41462507	Homo sapiens urine	USA	Pacbio	PRJNA1108738	SAMN41462507
ANSC13	1	SAMN41462509	Homo sapiens urine	USA	Pacbio	PRJNA1108738	SAMN41462509
ANSC4	1	SAMN41462508	Homo sapiens urine	USA	Pacbio	PRJNA1108738	SAMN41462508
P381	1	SAMN53627213	Homo sapiens urine	USA	Pacbio	PRJNA1372814	SAMN53627213
P4841	3	SAMN53627216	Homo sapiens urine	USA	Pacbio	PRJNA1372814	SAMN53627216
P357	2	SAMN53627212	Homo sapiens urine	USA	Pacbio	PRJNA1372814	SAMN53627212
P4844	1	SAMN53627217	Homo sapiens urine	USA	Pacbio	PRJNA1372814	SAMN53627217
P4435	2	SAMN53627215	Homo sapiens urine	USA	Pacbio	PRJNA1372814	SAMN53627215
C741	1	SAMN53627210	Homo sapiens urine	USA	Pacbio	PRJNA1372814	SAMN53627210
P4421	1	SAMN53627214	Homo sapiens urine	USA	Pacbio	PRJNA1372814	SAMN53627214
P5134	1	SAMN53627219	Homo sapiens urine	USA	Pacbio	PRJNA1372814	SAMN53627219
ACS-093-V-SCH5	1	GCF_000411175.1	Homo sapiens vaginal cavity	Not Found	Illumina	PRJNA52123	SAMN02596778
DSM 4903	26	GCF_000423485.1	Homo sapiens submaxillary tissue	Not Found	Illumina HiSeq 2000	PRJNA185648	SAMN02441171
UMB11620A	202	GCF_030223785.1	Homo sapiens urine	USA	Illumina NextSeq	PRJNA970254	SAMN34998813
UMB11620B	47	GCF_030223845.1	Homo sapiens urine	USA	Illumina NextSeq	PRJNA970254	SAMN34998812

### Sheet: Supplementary Table 3
Strain	contigs	bases	GC (%)	gene	CDS	rRNA	tRNA	tmRNA	DesA	DesB	DesE	DesG
ACS_093_V_SCH5	1	2266775	55.92	2129	2077	6	45	1	1	1	1	0
ANSC13	1	2106583	56.16	1936	1883	6	46	1	1	1	1	1
ANSC4	1	2041484	56.21	1865	1812	6	46	1	1	1	1	0
API_1	6	2311247	55.63	2172	2119	6	46	1	1	1	1	1
API_2	1	2112108	55.92	1960	1908	6	45	1	1	1	1	1
C741	1	2228795	55.71	2075	2023	6	45	1	1	1	1	1
CFH07	1	2169748	55.77	2011	1958	6	46	1	1	1	1	1
CFH08	1	2069889	56.06	1892	1840	6	45	1	1	1	1	0
CFH13	1	2362819	55.31	2192	2140	6	45	1	1	1	1	0
CFH17	1	2220974	55.4	2054	2002	6	45	1	1	1	1	1
CFH18	1	2085669	55.98	1911	1859	6	45	1	1	1	1	1
CFH22	1	2155565	55.97	1997	1945	6	45	1	1	1	1	1
DSM_4903	26	2035623	56.06	1876	1824	6	45	1	0	0	0	0
P357	2	2223983	55.86	2091	2037	6	47	1	1	1	1	1
P381	1	2129610	55.96	1989	1936	6	46	1	1	1	1	1
P4421	1	2211630	55.95	2072	2019	6	46	1	1	1	0	0
P4435	2	2211724	55.92	2062	2008	6	47	1	1	1	0	1
P4841	3	2160656	55.93	2016	1963	6	46	1	1	1	1	0
P4844	1	2097144	55.83	1940	1886	6	47	1	0	0	0	1
P5134	1	2057553	56.04	1899	1846	6	46	1	1	1	1	1
UMB11620A	202	2287282	55.95	2099	2047	5	46	1	1	1	1	0
UMB11620B	47	2243921	55.96	2084	2033	5	45	1	1	1	1	0

### Sheet: Supplementary Table 4
Functional category description			Count
Biological Relevance	Key processes	COG Code	Core	Accesory	Unique
Information Storage and processing	Translation, ribosomal structure and biogenesis	J	202	40	5
	Transcription	K	50	143	6
	Replication, recombination and repair	L	62	279	22
Cellular processes and signaling	Cell division ans chromosome partitioning	D	15	16	3
	Molecular chaperones and related functions	O	25	36	1
	Cell wall structure and biogenesis, outer membrane	M	30	142	3
	Secretion, motility and chemotaxis	N	0	9	0
	Inorganic ion transport and metabolism	P	48	64	0
	signal transduction	T	23	25	1
	Intracelullar trafficking, secretion and vesicular transport	U	13	32	3
	Defense mechanism	V	9	92	6
Metabolism	Energy production and conversion	C	75	33	1
	Carbohydrate transport and metabolism	G	63	83	0
	Amino acid transport and metabolism	E	84	98	1
	Nucleotide transport and metabolism	F	37	22	1
	Coenzyme transport and metabolism	H	55	56	3
	Lipid transport and metabolism	I	25	36	1
	Secondary metabolites biosynthesis, transport and catabolism	Q	11	24	0
Poorly characterized	Function unknown	S	51	396	29
	No identified	NI	17	260	22

### Sheet: Supplementary Table 5
Pathway	Start Molecule	KEGG reaction direction	Enzyme	End Molecule	Present?
Glycolitic Pathway
	Maltose	>	EC 2.4.1.25	D-Glucose + Amylose	+
	Amylose	>	EC 2.4.1.18	Starch/Glycogen	+
	Starch/Glycogen	>	EC 3.2.1.68	Maltodextrin	+
	Starch/Glycogen	>	EC 3.2.1.133	Dextrin + Maltose	+
	Maltodextrin	>	EC 3.2.1.133	Maltose	+
	D-Sorbitol	<>	EC 1.1.1.14	D-Fructose	+
	D-Fructose	>	EC 2.7.1.4	D-Fructose-6P	+
Pentose Phosphate Pathway
	D-Fructose-6P	<>	EC 2.2.1.1	D-Xylulose-5P + D-Erythrose-4P	+
	D-Erythrose-4P + D-Fructose-6P	<>	EC 2.2.1.2	D-Sedoheptulose-7P + Glyceraldehyde-3P	+
	D-Sedoheptulose-7P + Glyceraldehyde-3P	<>	EC 2.2.1.1	D-Xylulose-5P	+
	D-Xylulose-5P	<>	EC 5.1.3.1	D-Ribulose-5P	+
	D-Xylulose-5P	>	EC 4.1.2.4	Glyceraldehyde-3P	+
	D-Fructose-6P	<>	EC 2.7.1.90	D-Fructose-1,6P₂	+
	D-Fructose-1,6P	<>	EC 4.1.2.13	Glyceraldehyde-3P	+
	Glucose	>	EC 2.7.1.63	Glucose-6P	+
	D-Fructose-6P	<>	EC 5.3.1.9	D-Glucose-6P	+
	D-Glucose-6P	<>	EC 5.4.2.2	D-Glucose-1P	+
	D-Glucose-1P	>	EC 2.7.7.27	ADP-Glucose	+
	D-Glucose-1P	<>	EC 2.7.7.9	UDP-Glucose	+
	UDP-Glucose	<>	EC 1.1.1.22	UDP-D-Glucoronate	+
	ADP-Glucose + D-Glucose-1P	>	EC 2.4.1.342	alpha-Maltose-1P	+
	D-Glucose-6P	<>	EC 1.1.1.49/1.1.1.363	D-Glucono-1,5-lactone-6P	+
	D-Glucono-1,5-lactone-6P	>	EC 3.1.1.31	D-Gluconate-6P	+
	D-Gluconate-6P	>	EC 1.1.1.44	D-Ribulose-5P	+
	D-Ribulose-5P	<>	EC 5.3.1.6	D-Ribose-5P	+
	D-Ribose-5P + ATP	<>	EC 2.7.6.1	PRPP	+
	D-Ribose-5P	<>	EC 2.7.1.15	D-Ribose	+
	D-Ribose-5P	<>	EC 5.4.2.2	D-Ribose-1P	+
	D-Ribulose-5P	<>	EC 2.7.1.16	D-Ribulose	+
	D-Ribulose-5P	<>	EC 5.1.3.1	D-Xylulose-5P	+
	D-Xylulose-5P	<>	EC 5.1.3.4	L-Ribulose-5P	+
	L-Ribulose-5P	<>	EC 2.7.1.16	L-Ribulose	+
	Xylitol	<>	EC 1.1.1.14	D-Xylulose	+
	D-Glucuronate	<>	EC 5.3.1.12	D-Fructuronate	+
	D-Fructuronate	<>	EC 1.1.1.57	D-Mannonate	+
	D-Galacturonate	>	EC 5.3.1.12	D-Tagaturonate	+
	UDP-D-Glucose	>	EC 1.1.1.22	UDP-D-Glucuronate	+
	alpha-Maltose-1P	>	EC 2.4.99.16	Amylose	+
Entner-Doudoroff (ED) Pathway
	Glucose + NADP+	>	EC 1.1.1.47	Glucono-1,5-lactone	-
	Glucono-1,5-lactone	>	EC 3.1.1.17	Gluconate	-
	Gluconate	>	EC 4.2.1.140	2-Dehydro-3-deoxy-gluconate	-
	Gluconate + ATP	>	EC 2.7.1.12	D-Gluconate-6P	-
	Glucose-6P + NADP+	>	EC 1.1.1.49/1.1.1.363	Glucono-1,5-lactone-6P	+
	Glucono-1,5-lactone-6P	>	EC 3.1.1.31	D-Gluconate-6P	+
	D-Gluconate-6P	>	EC 4.2.1.12	2-Dehydro-3-deoxy-gluconate-6P	-
	2-Dehydro-3-deoxy-gluconate + ATP	>	EC 2.7.1.45	2-Dehydro-3-deoxy-gluconate-6P	+
	D-Gluconate-6P + NADP+	>	EC 1.1.1.44	D-Ribulose-5P + CO2	-
	2-Dehydro-3-deoxy-gluconate-6P	<>	EC 4.1.2.14	Glyceraldehyde-3P + Pyruvate	-
Embden-Meyerhof Pathway
	D-Glucose	>	EC 2.7.1.2	D-Glucose-6P	+
	D-Glucose-6P	<>	EC 5.3.1.9	D-Fructose-6P	+
	D-Fructose-6P	<>	EC 2.7.1.90	D-Fructose-1,6P₂	+
	D-Fructose-1,6P₂	<>	EC 4.1.2.13	Glyceraldehyde-3P	+
	D-Glyceraldehyde, Glycerone-P	<>	EC 4.1.2.13	D-Fructose-1	+
	Glyceraldehyde-3P	<>	EC 5.3.1.1	Glycerone-P	+
	Glyceraldehyde-3P	<>	EC 1.2.1.12	Glycerate-1,3P₂	+
	Glycerate-1,3P₂	<>	EC 2.7.2.3	Glycerate-3P	+
	Glycerate-3P	<>	EC 5.4.2.12/5.4.2.11	Glycerate-2P	+
	Glycerate-2P	<>	EC 4.2.1.11	Phosphoenolpyruvate	+
	Phosphoenolpyruvate	>	EC 2.7.1.40	Pyruvate	+
	Phosphoenolpyruvate	<>	EC 2.7.9.1	Pyruvate	+
	L-Lactate	<>	EC 1.1.1.27	Pyruvate	+
	Pyruvate	<>	EC 1.1.1.38	S-Malate	+
	Pyruvate	<>	EC 1.2.7.1	Acetyl-CoA	+
	Pyruvate	>	EC 1.2.7.11	Acetyl-CoA	+
	Pyruvate + ThPP	>	EC 1.2.4.1	2-Hydroxy-ethyl-thPP	+
	2-Hydroxy-ethyl-thPP + Lipoamide-E	>	EC 1.2.4.1	S-Acetyldihydro-lipoamide-E + ThPP	+
	S-Acetyldihydro-lipoamide-E	<>	EC 2.3.1.12	Acetyl-CoA + Dihydro-lipoamide-E	+
	Dihydro-lipoamide-E	<>	EC 1.8.1.4	Lipoamide-E	+
	Pyruvate	<>	EC 2.3.1.54	Acetyl-CoA + Formate	+
	Formate, THF	>	EC 6.3.4.3	10-Formyl-THF	+
	Acetyl-CoA	<>	EC 2.8.3.18	Acetate	+
	Acetate	<>	EC 2.7.2.1	Acetyl-P	+
	Acetyl-CoA	>	EC 6.4.1.2	Malonyl-CoA	+
	Acetyl-CoA	<>	EC 2.1.3.1	Malonyl-CoA	+
	Acetyl-CoA	>	EC 2.3.3.13	3C-3OH-4-Methylpentanoate	+
TCA Cycle
	Acetyl-CoA + Oxaloacetate	<>	EC 2.3.3.1	Citrate	+
	Citrate	<>	EC 4.2.1.3	Isocitrate	+
	Citrate	>	EC 4.2.1.3	cis-Aconitate	+
	cis-Aconitate	>	EC 4.2.1.3	Isocitrate	+
	Isocitrate	<>	EC 1.1.1.42	2-Oxoglutarate	-
	2-Oxoglutarate	<>	EC 1.2.7.3	Succinyl-CoA	+
	2-Oxoglutarate	>	EC 1.2.7.11	Succinyl-CoA	+
	Succinyl-CoA	<>	EC 2.8.3.18	Succinate	+
	Succinate	<>	EC 1.3.5.1	Fumarate	+
	Succinate	<>	EC 2.8.3.18	Succinyl-CoA	+
	Fumarate	<>	EC 4.2.1.2	S-Malate	+
	S-Malate	<>	EC 1.1.1.37	Oxaloacetate	+
	S-Malate	<>	EC 4.2.1.2	Fumarate	+
	Glycerone-P + D-Glyceraldehyde	<>	EC 4.1.2.13	D-Fructose-1,6P₂	+
Amino acids Biosynthesis
	PRPP	<>	EC 2.4.2.17	Phosphoribosyl-ATP	+
	Phosphoribosyl-ATP	>	EC 3.6.1.31	Phosphoribosyl-AMP	+
	Phosphoribosyl-AMP	>	EC 3.5.4.19	Phosphoribosyl-formimino-AICAR-P	-
	Phosphoribosyl-formimino-AICAR-P	>	EC 5.3.1.16	Phosphoribulosyl-formimino-AICAR-P	+
	Phosphoribulosyl-formimino-AICAR-P	>	EC 4.3.2.10	Imidazole-Glycerol-3P + AICAR	+
	Imidazole-Glycerol-3P+AICAR	>	EC 4.2.1.19	Imidazole-acetol-P	+
	Imidazole-acetol-P	<>	EC 2.6.1.9	L-Histidinol-P	+
	L-Histidinol-P	>	EC 3.1.3.15	L-Histidinol	+
	L-Histidinol	>	EC 1.1.1.23	L-Histidinal	+
	L-Histidinal	>	EC 1.1.1.23	L-Histidine	+
	2-Oxoglutarate	>	EC 2.6.1.2	L-Glutamate	+
	Ammonia	<>	EC 1.4.1.4	L-Glutamate	+
	L-Glutamate; Ammonia	>	EC 6.3.1.2	L-Glutamine	+
	L-Glutamine	>	EC 3.5.1.2	L-Glutamate + Ammonia	+
	L-Glutamine	>	EC 6.3.5.5	Carbamoyl-P	+
	Carbamoyl-P + Ornithine	>	EC 2.1.3.3	Citruline	-
	Citruline + L-Aspartate	>	EC 6.3.4.5	L-Arginosuccinate	-
	Citruline	<>	EC 3.5.3.6	Arginine	-
	L-Arginosuccinate	>	EC 4.3.2.1	Arginine + Fumarate	+
	L-Glutamate	<>	EC 5.1.1.3	D-Glutamate	+
	L-Glutamate	>	EC 2.7.2.11	L-Glutamyl-P	+
	L-Glutamyl-P	>	EC 1.2.1.41	L-Glutamate-5-semialdehyde	-
	L-Glutamate-5-semialdehyde	<>	<spontaneous>	1-Pyrroline-5-carboxylate	-
	1-Pyrroline-5-carboxylate	<>	EC 1.5.1.2	Proline	+
	Proline		EC 1.5.5.2	1-Pyrroline-5-carboxylate	+
	Pyruvate	>	EC 2.6.1.2	L-Alanine	+
	L-Aspartate	>	EC 2.7.2.4	L-4-Aspartyl-P	+
	L-4-Aspartyl-P	>	EC 1.2.1.11	L-Aspartate-4-Semialdehyde	+
	L-Aspartate-4-Semialdehyde	<>	EC 1.1.1.3	Homoserine	+
	Homoserine	>	EC 2.7.1.39	O-Phospho-L-Homoserine	+
	O-Phospho-L-Homoserine	>	EC 4.2.3.1	Threonine	+
	Threonine	>	EC 4.3.1.19	2-Oxobutanoate	+
	Pyruvate; 2-Oxobutanoate	>	EC 2.2.1.6	(S)-2-Aceto-2-hydroxybutanoate	+
	(S)-2-Aceto-2-hydroxybutanoate	<>	EC 1.1.1.86	(R)-3-Hydroxy-3-methyl-2-oxopentanoate	+
	(R)-3-Hydroxy-3-methyl-2-oxopentanoate	<>	EC 1.1.1.86	(R)-2,3-Dihydroxy-3-Methylpentanoate	+
	(R)-2.3-Dihydroxy-3-Methylpentanoate	>	EC 4.2.1.9	3-Methyl-2-Oxopentanoate	+
	(S)-3-Methyl-2-Oxopentanoate	>	EC 2.6.1.42	L-Isoleucine	+
	Pyruvate	>	EC 2.2.1.6	2-Acetolactate	+
	2-Acetolactate	<>	EC 1.1.1.86	3-Hydroxy-3-methyl-2-oxobutanoate	+
	3-Hydroxy-3-methyl-2-oxobutanoate	>	EC 4.2.1.9	(R)-2,3-Dihydroxy-3-methylbutanoate	+
	(R)-2,3-Dihydroxy-3-methylbutanoate	>	EC 4.2.1.9	2-Oxoisovalerate	+
	2-Oxoisovalerate	>	EC 2.6.1.42	L-Valine	+
	L-Valine	<>	EC 2.6.1.66	2-Oxoisovalerate	+
	2-Oxoisovalerate	>	EC 2.3.3.13	(2S)-2-Isopropylmalate	+
	(2S)-2-Isopropylmalate	<>	EC 4.2.1.33	2-Isopropylmaleate	+
	2-Isopropylmaleate	<>	EC 4.2.1.33	(2R,3S)-3-Isopropylmalate	+
	(2R,3S)-3-Isopropylmalate	<>	EC 1.1.1.85	(2S)-2-Isopropyl-3-Oxosuccinate	+
	(2S)-2-Isopropyl-3-Oxosuccinate	>	spontaneous	4-Methyl-2-oxopentanoate	+
	4-Methyl-2-oxopentanoate	<>	EC 2.6.1.42	L-Leucine	+
	L-Aspartate	>	EC 2.7.2.4	L-4-Aspartyl-P	+
	L-4-Aspartyl-P	>	EC 1.2.1.11	L-Aspartate-4-semialdehyde	+
	Homoserine	<>	EC 1.1.1.3	L-Aspartate-4-semialdehyde	+
	L-Aspartate-4-semialdehyde	>	EC 4.3.3.7	(2S,4S)-4-Hydroxy-2,3,4,5-Tetrahydro-dipicolinate	+
	(2S,4S)-4-Hydroxy-2,3,4,5-Tetrahydro-dipicolinate	>	EC 1.17.1.8	L-2,3,4,5-Tetrahydro-dipicolinate	+
	L-2,3,4,5-Tetrahydro-dipicolinate	<>	spontaneous	L-2-Amino-6-oxopimelate	+
	L-2-Amino-6-oxopimelate	<>	EC 1.4.1.16	Meso-2,6-Diaminopimelate	+
	Meso-2,6-Diaminopimelate	>	EC 4.1.1.20	L-Lysine	+
	Glycerate-3P	<>	EC 1.1.1.95	3P-Hydroxy-Pyruvate	+
	3P-Hydroxy-Pyruvate	>	EC 2.6.1.52	Phospho-L-Serine	+
	Phospho-L-Serine	>	EC 2.5.1.47	L-Cysteine	+
	Phospho-L-Serine	>	EC 3.1.3.3	L-Serine	+
	L-Serine	>	EC 4.2.1.20	L-Tryptophane	+
	L-Serine	>	EC 4.3.1.17	2-Aminoacrylate	+
	Serine + THF	<>	EC 2.1.2.1	Glycine + 5,10-Methylene-THF	+
	Glycine	>	EC 1.4.1.27	Ammonia	+
	[H-protein]-dihydrolipoyllysine	>	EC 1.8.1.4	[H-protein]-lipoyllysine	+
	Glycine + [H-protein]-lipoyllysine	>	EC 1.4.4.2	[H-protein]-S-aminomethyl-dihydrolipoyllysine	-
	[H-protein]-S-aminomethyl-dihydrolipoyllysine + THF	>	EC 2.1.2.10	5,10-Methylene-THF + NH₃ + [H-protein]-lipoyllysine	-
	2-Aminoacrylate	>	spontaneous	L-Cysteate	+
	O-Acetyl-L-Serine + Sulfide	>	EC 2.5.1.47	L-Cysteine + Acetate	+
	L-Aspartate	>	EC 4.3.1.1	Fumarate	+
	L-Aspartate	>	EC 4.3.2.2	Fumarate	+
	L-Asparagine	>	EC 3.5.1.1	L-Aspartate	+
	Serine	>	EC 4.2.1.22	Cystathionine	-
	Cystathionine	>	EC 4.2.1.22	Homocysteine	-
	Homocysteine	>	EC 2.1.1.13	L-Methionine	+
Shikimate Pathway
	Phosphoenolpyruvate + D-Erythrose-4P	>	EC 2.5.1.54	7P-2-Dehydro-3-Deoxy-D-Arabino-Heptonate	+
	7P-2-Dehydro-3-Deoxy-D-Arabino-Heptonate	>	EC 4.2.3.4	3-Dehydroquinate	+
	3-Dehydroquinate	<>	EC 4.2.1.10	3-Dehydro-shikimate	-
	3-Dehydro-shikimate	<>	EC 1.1.1.24/ 1.1.1.25/ 1.1.5.8/1.1.1.282	Shikimate	-
	Shikimate	>	EC 2.7.1.71	Shikimate-3P	+
	Shikimate-3P	<>	EC 2.5.1.19	5-O-(1-Carboxyvinyl)-3-Phosphoshikimate	+
	5-O-(1-Carboxyvinyl)-3-Phosphoshikimate	>	EC 4.2.3.5	Chorismate	+
	Chorismate	>	EC 4.1.3.27	Antharanilate	+
	Antharanilate + PRPP	<>	EC 2.4.2.18	N-(5P-β-D-Ribosyl)-Anthranilate	+
	N-(5P-β-D-Ribosyl)-Anthranilate	<>	EC 5.3.1.24	1-(2-Carboxyphenylamino)-1'-deoxy-D-ribulose-5P	+
	1-(2-Carboxyphenylamino)-1'-deoxy-D-ribulose-5P	<>	EC 4.1.1.48	(3-Indoyl)-glycerolphosphate	-
	(3-Indoyl)-glycerolphosphate	<>	EC 4.2.1.20	L-Tryptophan	+
	(3-Indoyl)-glycerolphosphate	<>	EC 4.2.1.20	Indole	+
	Indole	>	EC 4.2.1.20	L-Tryptophan	+
	Chorismate	<>	EC 5.4.99.5	Prephenate	-
	Prephenate	>	EC 2.6.1.57	L-Arogenate	+
	L-Arogenate	>	EC 4.2.1.51	Phenylalanine	+
	Prephenate	<>	EC 4.2.1.51	Phenylpyruvate	+
	Phenylpyruvate	<>	EC 2.6.1.9/2.6.1.57	Phenylalanine	+
	Prephenate	<>	EC 1.3.1.12	4-Hydroxy-phenylpyruvate	+
	4-Hydroxy-phenylpyruvate	<>	EC 2.6.1.9/2.6.1.57	Tyrosine	+
Vitamin Biosynthesis
	Ribulose-5P	>	EC 4.1.99.12	3,4-Dihydroxy-2-butanone-4P	+
	3,4-Dihydroxy-2-butanone-4P + 5-Amino-6-(ribityl-amino)uracil	>	EC 2.5.1.78	6,7-Dimethyl-8-ribityllumazine	+
	6,7-Dimethyl-8-ribityllumazine	>	EC 2.5.1.9	Riboflavin + 5-Amino-6-(ribityl-amino)uracil	-
	Riboflavin	>	EC 2.7.1.26	FMN	+
	FMN	>	EC 2.7.7.2	FAD	+
	L-Aspartate	>	EC 1.4.3.16/1.4.1.21	Iminoaspartate	-
	Iminoaspartate + Glycerone-P	>	EC 2.5.1.72	Quinolinate	+
	Quinolinate	>	EC 2.4.2.19	Nicotinate D-ribonucleotide	+
	Nicotinate D-ribonucleotide	<>	EC 6.3.4.21	Nicotinate	+
	L-Glutamine + Ribose-5P + Glyceraldehyde-3P	>	EC 4.3.3.6	Pyridoxal-5P	+
	Pyridoxal-5P	>	EC 3.1.3.74	Pyridoxal	-
	Pyridoxal	>	EC 2.7.1.35	Pyridoxal-5P	+
	Pyridoxal	<>	EC 1.1.1.65/1.1.3.12/1.4.3.5	Pyridoxine	-
	Pyruvate	>	EC 2.2.1.6	(S)-2-Acetolactate	+
	(S)-2-Acetolactate	>	EC 1.1.1.86	(R)-2,3-Dihydroxy-3-Methylbutanoate	+
	(R)-2,3-Dihydroxy-3-Methylbutanoate	>	EC 4.2.1.9	3-Methyl-2-Oxobutanoate	+
	L-Valine	<>	EC 2.6.1.42	3-Methyl-2-Oxobutanoate	+
	3-Methyl-2-Oxobutanoate	>	EC 2.1.2.11	2-Dehydropantoate	-
	2-Dehydropantoate	<>	EC 1.1.1.169	(R)-Pantoate	-
	(R)-Pantoate + β-Alanine	>	EC 6.3.2.1/3.5.1.22	(R)-Pantothenate	-
	(R)-Pantothenate	>	EC 2.7.1.33	(R)-4P-Pantothenate	+
	(R)-4P-Pantothenate + L-Cysteine	>	EC 6.3.2.5	(R)-4P-Pantothenoyl-L-cysteine	+
	(R)-4P-Pantothenoyl-L-cysteine	>	EC 4.1.1.36	4P-pantetheine	+
	4P-pantetheine	<>	EC 2.7.7.3	Dephospho-CoA	+
	Dephospho-CoA	>	EC 2.7.1.24/2.7.1.237	CoA	-
	Octanoyl-[acp]	>	EC 23.1.181	[E2 protein]-N6-octanoyl-L-lysine	+
	[E2 protein]-N6-octanoyl-L-lysine	>	EC 2.8.1.8	[E2 protein]-N6-[(R)-dihydrolipoyl]-L-lysine	+
	GTP	>>>>	EC 3.5.4.16	7,8-Dihydroneopterin-3P₃	+
	7,8-Dihydroneopterin-3P	>	EC 3.1.3.1	7,8-Dihydroneopterin	-
	7,8-Dihydroneopterin	>	EC 4.1.2.25	6-Hydroxymethyl-7,8-dihydropterin + Glycolaldehyde	+
	6-Hydroxymethyl-7,8-dihydropterin + Glycolaldehyde	>	EC 2.7.6.3	6-Hydroxymethyl-7,8-dihydropterin-P₂	-
	6-Hydroxymethyl-7,8-dihydropterin-P₂ + 4-Aminobenzoate	>	EC 2.5.1.15	7,8-Dihydro-pteroate	+
	7,8-Dihydro-pteroate	>	EC 6.3.2.17/6.3.2.12	DHF	+
	7,8-Dihydrofolate	<>	EC 1.5.1.3	Folate	+
	Folate	>	EC 1.5.1.3	THF	+
	DHF	<>	EC 1.5.1.3	THF	+
	L-Glutamate	>	EC 6.1.1.17	L-Glutamyl-tRNA(Glu)	+
	l-Glutamyl-tRNA(Glu)	>	EC 1.2.1.70	Glutamate-1-semialdehyde	+
	Glutamate-1-semialdehyde	>	EC 5.4.3.8	5-Amino-levulinate	+
	5-Amino-levulinate	>	EC 4.2.1.24	Porphobilinogen	+
	Porphobilinogen	>	EC 2.5.1.61	Hydroxymethyl-bilane	+
	Hydroxymethyl-bilane	>	EC 4.2.1.75	Uroporphyrinogen III	+
	Uroporphyrinogen III	>	EC 2.1.1.107	Precorrin II	+
	Precorrin II	>	EC 2.1.1.130	Precorrin IIIA	-
	Precorrin IIIA	>	EC 1.14.13.83	Precorrin IIIB	-
	Precorrin IIIB	>	EC 2.1.1.131	Precorrin IV	+
	Precorrin IV	>	EC 2.1.1.133	Precorrin V	+
	Precorrin V	>	EC 2.1.1.152	Precorrin VIA	+
	Precorrin VIA	>	EC 1.3.1.54	Precorrin VIB	-
	Precorrin VIB	>	EC 2.1.1.132	Precorrin 8X	-
	Precorrin 8X	>	EC 5.4.99.61	Hydrogenobyrinate	+
	Hydrogenobyrinate	>	EC 6.3.5.9	Hydrogenobyrinate-a,c-diamide	-
	Hydrogenobyrinate-a,c-diamide	>	EC 6.6.1.2	Cob(II)yrinate-a,c-diamide	-
	Cob(II)yrinate-a,c-diamide	>	EC 2.5.1.17	Adenosyl cobyrinate-a,c-diamide	+
	Adenosyl cobyrinate-a,c-diamide	>>	EC 6.3.5.10	Adenosyl cobinamide	+
	Adenosyl cobinamide	>	EC 2.7.1.156	Adenosyl cobinamide-P	-
	Adenosyl cobinamide-P	>	EC 2.7.7.62	Adenosine-GDP-cobinamide	-
	Adenosine-GDP-cobinamide + α-Ribazole	>	EC 2.7.8.26	B12 coenzyme	+
	FMN	>	EC 1.5.1.36	FMNH₂	-
	FMNH₂	>	EC 1.13.11.79	Dimethyl-benzimidazole	-
	Dimethyl-benzimidazole	>	EC 2.4.2.21	α-Ribazole-5P	+
	α-Ribazole-5P	>	EC 3.1.3.73	α-Ribazole	-
Complementary reacctions to main pathways
	Acetate	<>	EC 2.7.2.1	Acetyl-P	+
	L-Serine	>	EC 4.3.1.19	Pyruvate + Ammonia	+
	Pyruvate	<>	EC 4.3.1.18	D-Serine	+
	L-Serine	>	EC 2.1.2.1	5,10-Methylene-THMPT	+
	l-Homoserine	>	EC 2.3.1.46	O-Succinyl-L-Homoserine	+
	L-Glutamine	>	EC 6.3.5.5	Carbamoyl-P	+
	Ethane-1,2-diol	<>	EC 1.1.1.77	Glycol-aldehyde	+
	Nitrate	>	EC 1.7.5.1	Nitrite	+
	Nitrite	<>	EC 1.7.99.-	Nitrate	+
	DMSO	>	EC 1.8.5.3	DMS	+
	L-Aspartate	>	EC 2.1.3.2	N-Carbamoyl-L-Aspartate	+
	L-Glutamine	>	EC 2.6.1.16	D-Glucosamine-6P	+
	L-Glutamine	>	EC 2.4.2.14	5-Phosporibosylamine	+
	Succinate Semialdehyde	>	EC 1.2.1.16/1.2.1.79	Succinate	+
	Selenite	>	EC 1.8.1.9	Hydrogen selenite	+
	Selenocysteine	>	EC 4.4.1.16	Hydrogen selenite + Alanine	+
	NADP+	>	EC 1.1.1.49/2.7.1.23	NADPH	+
	NADP+	<>	EC 7.1.1.1	NADPH	+

### Sheet: Supplementary Table 6
Items	Target	Strains	GeneID	Gene sequence	ProteinID	Amino acid sequence	Plasmid	E.eoli for expression	Tag for purification	Notes
1	3-alpha-(or 20-beta)-hydroxysteroid dehydrogenase	Actinobaculum massiliense CFH19	locus_tag="PKOOAGGE_00485"	ATGACTGGACGGCTAGAAGGCAAGGTTGCCATTATTACCGGCGGTGCGAGCGGCATGGGT GCCGCCTCCGCCAAGCTTTTTGTGGAGGAAGGCGCGAAGATCGTGTTTTCCGATATTAAC GCCGAGGCGGGCGAAAAGCTCGCCGCGGAGCTGGGAGAAAATGCGGTGTTCGAAACGCAG GACGTATCTAAGACCGAAGACTGGAAGAAAATTACCGATCTAACTTTAGAGCGTTTCGGA CAGATCGATATCCTCGTCAATAACGCGGGGATCCTCAAGCAGAAGTCAATTGAGGACACC ACGCTGGAAGATTACGAGCAAATAATGGCTATCAACGCCACCGGAGTTTTCCTCGGCATT AAGGCCGTCACCCCGATTATGAAGGAGCGGGCC…	Prokka:PKOOAGGE_00485	MTGRLEGKVAIITGGASGMGAASAKLFVEEGAKIVFSDINAEAGEKLAAELGENAVFETQDVSKTEDWKKITDLTLERFGQIDILVNNAGILKQKSIEDTTLEDYEQIMAINATGVFLGIKAVTPIMKERAEGVIVNLSSAAGLVGQVQTIAYSASKFAVRGMTKAAAMDLGIYGIRVVSIHPGSIATPMTAASGVTDDSPLALAALNRNGRADEVAKVVAFAASDDASYMTGTEIVVDGGLTLGDTPQVYAKLFG	pET-IDT C His	BL21-CodonPlus(DE3)-RIPL	His-tag
2	3-alpha-hydroxycholanate dehydrogenase (NAD(+))	Actinobaculum massiliense CFH19	locus_tag="PKOOAGGE_00635"	ATGGCACGTACGTATGTCCTCACCGGTTCAGGTTCCGGCATTGGAAAGGCCACGGCAGAA ATCCTGCGCAAGCGCGGAGATATCGTGGTTGGCATTGACCTCAAAGGTGCGGAAGTTACC GCGGATCTATCCACCCCCGAGGGCCGCAAGGCTGGTGCGGAAGAAGCAATCGAAAAAACC GGCGGCAAGATTGATGGCGTGATCGCTTGTGCGGGAATCTCCGCCCCAATTGCCAAGACC ATCTCCATTAATTACTTCGGAGTTGTTGAGGTTTTGGAGGCGCTACGCCCGGTGCTGGCC AAGTCGGATGCGCCGCGCGCCGCCGTCGTCTCCTCGATGGCGACGATTCAGCAGAACTCG CCGGAAATGGTAGAGGCCGCGCTGGCGGGAGAC…	Prokka:PKOOAGGE_00635	MARTYVLTGSGSGIGKATAEILRKRGDIVVGIDLKGAEVTADLSTPEGRKAGAEEAIEKTGGKIDGVIACAGISAPIAKTISINYFGVVEVLEALRPVLAKSDAPRAAVVSSMATIQQNSPEMVEAALAGDEEKALEIAHSYESDDPQTGYIVYPSSKRAVSRWVRRECIKPEWAGEGIALNAVAPGAVITPMTEQLLSTPEGRAMVDASTPMPLNGYQPPESIANLLIWLTDPENTHVTGQTIYCDGGTDASLRGEDIWAWADEKLYGEQA	pET-IDT C His	BL21-CodonPlus(DE3)-RIPL	His-tag

### Sheet: Supplementary Table 7
Read summary
File	Read number	Sum of length	Minimum length	Average length	Maximum length
A.mas_CFH19.fastq	357393	2688939547	361	7523.8	22770
A.mas_CFH34.fastq	183147	989256431	154	5401.4	18616
A.mas_CFH51.fastq	458040	3061925117	70	6684.8	26077
P.lym_C741.fastq	60921	272449858	115	4472.2	19863
P.lym_P357.fastq	264801	1554174164	109	5869.2	28032
P.lym_P381.fastq	392728	2413440536	104	6145.3	21781
P.lym_P4421.fastq	474516	3836471990	298	8085	28878
P.lym_P4435.fastq	462076	2899009829	124	6273.9	26667
P.lym_P4841.fastq	292023	1552966685	103	5318	23661
P.lym_P4844.fastq	290128	1550676737	228	5344.8	23718
P.lym_P5134.fastq	277704	1857936007	251	6690.3	26016
